# PhylEx: Accurate reconstruction of clonal structure via integrated analysis of bulk DNA-seq and single cell RNA-seq data

**DOI:** 10.1101/2021.02.16.431009

**Authors:** Seong-Hwan Jun, Hosein Toosi, Jeff Mold, Camilla Engblom, Xinsong Chen, Ciara O’Flanagan, Michael Hagemann-Jensen, Rickard Sandberg, Samuel Aparicio, Johan Hartman, Andrew Roth, Jens Lagergren

## Abstract

We propose PhylEx: a clonal-tree reconstruction method that integrates bulk genomics and single-cell transcriptomics data. In addition to the clonal-tree, PhylEx also assigns single-cells to clones, which effectively produce clonal expression profiles, and generates clonal genotypes. By analyzing scRNA-seq integrated with bulk DNA-seq, PhylEx can take advantage of co-occurrences of the mutations found in the cells. In the probabilistic model underlying PhylEx, the raw read counts from scRNA-seq follow a mixture of Beta-Binomial distributions, which accounts for the sparse nature of single-cell gene expression data; the mixture lessens the penalty caused by mutations not observed due to mono-allelic expression. We rigorously evaluated PhylEx on simulated datasets as well as a biological dataset consisting of a previously well-characterized high-grade serous ovarian cancer (HGSOC) cell line. PhylEx outperformed the state-of-the-art methods by a wide margin both when comparing capacity for clonal-tree reconstruction and capacity for correctly clustering mutations. By analyzing HGSOC and HER2+ breast cancer data, we also show that PhylEx clears the way for phylo-phenotypic analysis of cancer, i.e., that the clonal expression profiles, induced by the cell-to-clone assignments, can be exploited in a manner beyond what is possible with only expression-based clustering.
