## Supplemental Table 1 for "PhylEx: Accurate reconstruction of clonal structure via integrated analysis of bulk DNA-seq and single cell RNA-seq data"

### Sheet: Sheet1
GeneOntology	P.Value	FDR
MHC PROTEIN COMPLEX	4.85131e-15	1.31575e-11
ANTIGEN PROCESSING AND PRESENTATION OF ENDOGENOUS ANTIGEN	6.40217e-15	1.31575e-11
MHC CLASS I PROTEIN COMPLEX	6.57177e-14	8.08065e-11
RESPONSE TO TYPE I INTERFERON	2.86051e-11	1.59876e-08
ANTIGEN PROCESSING AND PRESENTATION OF ENDOGENOUS PEPTIDE ANTIGEN	2.60584e-10	1.14433e-07
POSITIVE REGULATION OF T CELL MEDIATED CYTOTOXICITY	7.96026e-09	2.50828e-06
INTERFERON GAMMA MEDIATED SIGNALING PATHWAY	2.07715e-08	5.71935e-06
REGULATION OF T CELL MEDIATED CYTOTOXICITY	2.36766e-08	6.06516e-06
POSITIVE REGULATION OF ANTIGEN PROCESSING AND PRESENTATION	4.99059e-07	9.58817e-05
DETECTION OF OTHER ORGANISM	6.86999e-07	0.00012799
LUMENAL SIDE OF MEMBRANE	1.10578e-06	0.00019995
POSITIVE REGULATION OF INTERLEUKIN 1 BETA PRODUCTION	1.27542e-06	0.000224036
POSITIVE REGULATION OF INTERLEUKIN 1 PRODUCTION	3.81642e-06	0.000572277
RESPONSE TO INTERFERON GAMMA	6.86167e-06	0.000937457
PEPTIDE ANTIGEN BINDING	7.05438e-06	0.000942833
NEGATIVE REGULATION OF NATURAL KILLER CELL MEDIATED IMMUNITY	1.07876e-05	0.00120586
NEGATIVE REGULATION OF NATURAL KILLER CELL MEDIATED CYTOTOXICITY	1.07876e-05	0.00120586
PHAGOCYTIC VESICLE	1.13809e-05	0.00124296
REGULATION OF ALPHA BETA T CELL PROLIFERATION	1.15239e-05	0.00124296
REGULATION OF T CELL MEDIATED IMMUNITY	1.5258e-05	0.00156343
POSITIVE REGULATION OF TYPE 2 IMMUNE RESPONSE	1.58502e-05	0.0015975
NEGATIVE REGULATION OF CELL KILLING	1.93357e-05	0.00185744
NEGATIVE T CELL SELECTION	2.22946e-05	0.00210873
POSITIVE REGULATION OF T CELL MEDIATED IMMUNITY	2.57111e-05	0.00235928
POSITIVE REGULATION OF LEUKOCYTE MEDIATED IMMUNITY	2.78205e-05	0.00247885
PHAGOCYTIC VESICLE MEMBRANE	5.79785e-05	0.00475269
POSITIVE REGULATION OF PRODUCTION OF MOLECULAR MEDIATOR OF IMMUNE RESPONSE	6.42762e-05	0.00519961
POSITIVE REGULATION OF ALPHA BETA T CELL PROLIFERATION	6.84519e-05	0.00526053
POSITIVE REGULATION OF LYMPHOCYTE MEDIATED IMMUNITY	7.89008e-05	0.00591564
CELLULAR RESPONSE TO INTERFERON GAMMA	9.11372e-05	0.00667038
POSITIVE REGULATION OF INTERLEUKIN 12 PRODUCTION	9.48119e-05	0.00685769
MHC CLASS II PROTEIN COMPLEX	0.000131493	0.00918658
